# Lateral gene transfer of anion-conducting channelrhodopsins between green algae and giant viruses

**DOI:** 10.1101/2020.04.15.042127

**Authors:** Andrey Rozenberg, Johannes Oppermann, Jonas Wietek, Rodrigo Gaston Fernandez Lahore, Ruth-Anne Sandaa, Gunnar Bratbak, Peter Hegemann, Oded Béjà

## Abstract

Channelrhodopsins (ChRs) are algal light-gated ion channels widely used as optogenetic tools for manipulating neuronal activity ^1,2^. Four ChR families are currently known. Green algal ^3–5^ and cryptophyte ^6^ cation-conducting ChRs (CCRs), cryptophyte anion-conducting ChRs (ACRs) ^7^, and the MerMAID ChRs ^8^. Here we report the discovery of a new family of phylogenetically distinct ChRs encoded by marine giant viruses and acquired from their unicellular green algal prasinophyte hosts. These previously unknown viral and green algal ChRs act as ACRs when expressed in cultured neuroblastoma-derived cells and are likely involved in behavioral responses to light.
