## Supplementary material for "Lateral gene transfer of anion-conducting channelrhodopsins between green algae and giant viruses": Suppl. File 4

### Sheet: Viruses
Table S1	Analyzed viral genomes
	Virus	Organism ID	Protein count	NCBI assembly	NCBI nucleotide	Family	Clade	Host	Host group	Host supergroup	Host photosynthetic	Morphology	Comment	Metagenome	Representation	Microbial rhodopsins	Heliorhodopsins
1	Barrevirus	2487763	587	GCA_003814025.1		Mimiviridae	Klosneuvirinae							y	full
2	Bodo saltans virus NG1	2024608	1186	GCA_002966405.1		Mimiviridae	Klosneuvirinae	Bodo saltans	Euglenozoa/Bodonida	heterotrophic flagellates	n	icosahedral			full
3	Catovirus CTV1	1977631	1427	GCA_002966235.1		Mimiviridae	Klosneuvirinae							y	full
4	Dasosvirus	2487764	304	GCA_003814045.1		Mimiviridae	Klosneuvirinae							y	full
5	Edafosvirus	2487765	1308	GCA_003814065.1		Mimiviridae	Klosneuvirinae							y	full
6	Gaeavirus	2487767	504	GCA_003814105.1		Mimiviridae	Klosneuvirinae							y	full
7	Harvfovirus	2487768	1595	GCA_003814125.1		Mimiviridae	Klosneuvirinae							y	full
8	Hokovirus HKV1	1977638	1022	GCA_002966255.1		Mimiviridae	Klosneuvirinae							y	full
9	Homavirus	2487769	451	GCA_003814145.1		Mimiviridae	Klosneuvirinae							y	full
10	Hyperionvirus	2487770	2492	GCA_003814165.1		Mimiviridae	Klosneuvirinae							y	full
11	Indivirus ILV1	1977633	744	GCA_002966215.1		Mimiviridae	Klosneuvirinae							y	full
12	Klosneuvirus KNV1	1977640	1545	GCA_002966275.1		Mimiviridae	Klosneuvirinae							y	full
13	Terrestrivirus	2487775	1652	GCA_003814265.1		Mimiviridae	Klosneuvirinae							y	full
14	Acanthamoeba polyphaga mimivirus	212035	979	GCA_000888735.1	HQ336222	Mimiviridae	Megavirinae	Acanthamoeba	Amoebozoa/Discosea	amoebae	n	icosahedral			full
15	Acanthamoeba polyphaga moumouvirus	1269028	894	GCA_000904035.1	JX962719	Mimiviridae	Megavirinae	Acanthamoeba polyphaga	Amoebozoa/Discosea	amoebae	n	icosahedral			full
16	Hirudovirus Sangsue	1420594	992	GCA_002966415.1		Mimiviridae	Megavirinae	Acanthamoeba	Amoebozoa/Discosea	amoebae	n	icosahedral			full
17	Megavirus chiliensis	1094892	1120	GCA_000893915.1	JN258408	Mimiviridae	Megavirinae	Acanthamoeba	Amoebozoa/Discosea	amoebae	n	icosahedral			full
18	Moumouvirus goulette	1247379	970	GCA_002966435.1		Mimiviridae	Megavirinae	Acanthamoeba	Amoebozoa/Discosea	amoebae	n	icosahedral	from "amoeba"		full
19	Powai lake megavirus	1842663	996	GCA_002924545.1		Mimiviridae	Megavirinae	Acanthamoeba castellanii	Amoebozoa/Discosea	amoebae	n	icosahedral			full
20	Satyrvirus	2487771	928	GCA_003814185.1		Mimiviridae	Megavirinae							y	full
21	Tupanvirus deep ocean	2126984	1359	GCA_002966475.1		Mimiviridae	Megavirinae	Acanthamoeba castellanii	Amoebozoa/Discosea	amoebae	n	icosahedral	also infects various other amoebae		partial
22	Tupanvirus soda lake	2126985	1276	GCA_002966485.1		Mimiviridae	Megavirinae	Acanthamoeba castellanii	Amoebozoa/Discosea	amoebae	n	icosahedral	also infects various other amoebae		full
23	Aureococcus anophagefferens virus	1474867	376	GCA_000922335.1	KJ645900	Mimiviridae	Mesomimivirinae	Aureococcus anophagefferens	Heterokonta/Pelagophyceae	heterokont algae	y	icosahedral			full
24	Choanovirus ChoanoV1	2596887	861		MK250085.1-MK250095.1	Mimiviridae	Mesomimivirinae	Bicosta minor	Opisthokonta/Metazoa	heterotrophic flagellates	n			y	full	QDY52442.1, QDY52197.1, QDY51921.1
25	Chrysochromulina ericina virus CeV01	455364	512	GCA_001399245.1	KT820662	Mimiviridae	Mesomimivirinae	Chrysochromulina ericina	Haptophyta/Prymnesiophyceae	haptophyte algae	y	icosahedral			full
26	oPacV-421		429		MN448291.1-MN448303.1	Mimiviridae	Mesomimivirinae			haptophyte algae	y			y	full
27	Organic Lake phycodnavirus 1	938081	401	GCA_003333125.1		Mimiviridae	Mesomimivirinae				y			y	full
28	Organic Lake phycodnavirus 2	938082	326	GCA_003333145.1		Mimiviridae	Mesomimivirinae				y			y	full	ADX06219.1
29	Phaeocystis globosa virus 16T	251749	434	GCA_000907415.1	KC662249	Mimiviridae	Mesomimivirinae	Phaeocystis globosa	Haptophyta/Prymnesiophyceae	haptophyte algae	y	icosahedral			full	AGM15640.1
30	Pyramimonas orientalis virus PoV-01B		582			Mimiviridae	Mesomimivirinae	Pyramimonas orientalis	Chlorophyta/Pyramimonadales	green algae	y	icosahedral			partial
31	Tetraselmis virus 1	2060617	653	GCA_003057795.1		Mimiviridae	Mesomimivirinae	Tetraselmis sp.	Chlorophyta/Chlorodendrophyceae	green algae	y	icosahedral			full
32	Yellowstone lake mimivirus	1586712	102	GCA_001430255.1		Mimiviridae	Mesomimivirinae						partial	y	partial
33	Cafeteria roenbergensis virus BV-PW1	693272	544	GCA_000889395.1	GU244497	Mimiviridae	PPVC	Cafeteria roenbergensis	Bicosoecida	heterotrophic flagellates	n	icosahedral			full
34	cPacV-1605		1549		CABVLZ010000000.1	Mimiviridae	PPVC	Bicosta minor	Opisthokonta/Metazoa	heterotrophic flagellates	n			y	full	VVU94485.1	VVU94808.1, VVU95557.1
35	Faunusvirus	2487766	883	GCA_003814085.1		Mimiviridae	PPVC							y	full
36	mPacV-611		571		MN448284.1-MN448290.1	Mimiviridae	PPVC							y	full
37	oPacV-662		632		MN448266.1-MN448283.1	Mimiviridae	PPVC							y	full		QFG74082.1
38	Acanthocystis turfacea Chlorella virus 1	322019	860	GCA_000869685.1	EF101928	Phycodnaviridae	Chlorovirus	Chlorella heliozoae	Chlorophyta/Trebouxiophyceae	green algae	y	icosahedral			full
39	Only Syngen Nebraska virus 5	1917232	355	GCA_001887825.1	KX857749	Phycodnaviridae	Chlorovirus	Chlorella variabilis	Chlorophyta/Trebouxiophyceae	green algae	y	icosahedral			full
40	Paramecium bursaria Chlorella virus 1	10506	794	GCA_000847045.1	JF411744	Phycodnaviridae	Chlorovirus	Chlorella variabilis	Chlorophyta/Trebouxiophyceae	green algae	y	icosahedral			full
41	Paramecium bursaria Chlorella virus AR158	380598	814	GCA_000871245.1	DQ491003	Phycodnaviridae	Chlorovirus		Chlorophyta/Trebouxiophyceae	green algae	y				full
42	Paramecium bursaria Chlorella virus FR483	399781	848	GCA_000867825.1	DQ890022	Phycodnaviridae	Chlorovirus		Chlorophyta/Trebouxiophyceae	green algae	y				full		ABT15616.1
43	Paramecium bursaria Chlorella virus MT325	346932	841	GCA_003069485.1		Phycodnaviridae	Chlorovirus	Micractinium resisseri	Chlorophyta/Trebouxiophyceae	green algae	y				full		ABT13878.1
44	Paramecium bursaria Chlorella virus NY2A	46021	873	GCA_000873685.1	DQ491002	Phycodnaviridae	Chlorovirus	Chlorella variabilis	Chlorophyta/Trebouxiophyceae	green algae	y				full
45	Emiliania huxleyi virus 156	1421422	492	GCA_003328585.1		Phycodnaviridae	Coccolithovirus	Emiliania huxleyi	Haptophyta/Prymnesiophyceae	haptophyte algae	y				partial		AHA55180.1, AHA55207.1, AHA55390.1
46	Emiliania huxleyi virus 86	654925	472	GCA_000865825.1	AJ890364	Phycodnaviridae	Coccolithovirus	Emiliania huxleyi	Haptophyta/Prymnesiophyceae	haptophyte algae	y	icosahedral			full		CAI65478.1, CAI65501.1
47	Emiliania huxleyi virus PS401	754068	327	GCA_003225875.1		Phycodnaviridae	Coccolithovirus			haptophyte algae	y				partial		AET73409.1
48	Acanthamoeba castellanii medusavirus	2080449	461		AP018495.1	Phycodnaviridae	Medusa-Molli-Pandoravirus	Acanthamoeba	Amoebozoa/Discosea	amoebae	n	icosahedral			full
49	Mollivirus sibericum	1678078	514	GCA_001292995.1	KR921745	Phycodnaviridae	Medusa-Molli-Pandoravirus	Acanthamoeba polyphaga	Amoebozoa/Discosea	amoebae	n	spherical			full
50	Pandoravirus inopinatum	1605721	1839	GCA_000928575.1	KP136319	Phycodnaviridae	Medusa-Molli-Pandoravirus		Amoebozoa/Discosea	amoebae	n	amphora-shaped			full
51	Pandoravirus macleodensis	2107707	926	GCA_003233935.1	MG011691	Phycodnaviridae	Medusa-Molli-Pandoravirus	Acanthamoeba	Amoebozoa/Discosea	amoebae	n	amphora-shaped			full
52	Pandoravirus neocaledonia	2107708	1081	GCA_003233915.1	MG011690	Phycodnaviridae	Medusa-Molli-Pandoravirus		Amoebozoa/Discosea	amoebae	n	amphora-shaped			full
53	Pandoravirus salinus	1349410	1430	GCA_000911955.1	KC977571	Phycodnaviridae	Medusa-Molli-Pandoravirus		Amoebozoa/Discosea	amoebae	n	amphora-shaped			full
54	Ectocarpus siliculosus virus 1	654926	231	GCA_000839765.1	AF204951	Phycodnaviridae	Phaeovirus	Ectocarpus siliculosus	Heterokonta/Phaeophyceae	heterokont algae	y	icosahedral			full
55	Feldmannia species virus	39420	150	GCA_000874805.1	EU916176	Phycodnaviridae	Phaeovirus	Feldmannia sp.	Heterokonta/Phaeophyceae	heterokont algae	y	icosahedral			partial
56	Bathycoccus sp. RCC1105 virus BpV1	880159	203	GCA_000889515.1	HM004432	Phycodnaviridae	Prasinovirus	Bathycoccus sp.	Chlorophyta/Mamiellophyceae	green algae	y				full
57	Bathycoccus sp. RCC1105 virus BpV2	880160	210	GCA_003051645.1		Phycodnaviridae	Prasinovirus	Bathycoccus sp.	Chlorophyta/Mamiellophyceae	green algae	y				full
58	Dishui lake phycodnavirus 1	2079134	227	GCA_002937195.1	KY747489	Phycodnaviridae	Prasinovirus				y			y	full
59	Micromonas pusilla virus 12T	755272	253	GCA_000906035.1	HQ632826	Phycodnaviridae	Prasinovirus			green algae	y	icosahedral			full
60	Micromonas pusilla virus SP1	373996	242	GCA_002827705.1		Phycodnaviridae	Prasinovirus	Micromonas pusilla	Chlorophyta/Mamiellophyceae	green algae	y	icosahedral			partial
61	Micromonas sp. RCC1109 virus MpV1	880161	244	GCA_000890375.1	HM004429	Phycodnaviridae	Prasinovirus	Micromonas sp.	Chlorophyta/Mamiellophyceae	green algae	y	icosahedral			full
62	Ostreococcus lucimarinus virus 1	880162	247	GCA_000888835.1	HM004431	Phycodnaviridae	Prasinovirus	Ostreococcus lucimarinus	Chlorophyta/Mamiellophyceae	green algae	y	icosahedral			full
63	Ostreococcus lucimarinus virus 2	1663208	267	GCA_001399285.1	KP874736	Phycodnaviridae	Prasinovirus			green algae	y	icosahedral			full
64	Ostreococcus tauri virus 5	1785753	243	GCA_000872425.2	EU304328	Phycodnaviridae	Prasinovirus	Ostreococcus tauri	Chlorophyta/Mamiellophyceae	green algae	y	icosahedral			full
65	Ostreococcus tauri virus RT-2011	1120767	249	GCA_003051685.1		Phycodnaviridae	Prasinovirus	Ostreococcus tauri	Chlorophyta/Mamiellophyceae	green algae	y	icosahedral			full
66	Yellowstone lake phycodnavirus 1	1586713	248	GCA_001430655.1	LC015647	Phycodnaviridae	Prasinovirus				y			y	full
67	Yellowstone lake phycodnavirus 2	1586714	225	GCA_001430455.1	LC015648	Phycodnaviridae	Prasinovirus				y			y	full
68	Yellowstone lake phycodnavirus 3	1586715	236	GCA_001430035.1	LC015649	Phycodnaviridae	Prasinovirus				y			y	full
69	Heterosigma akashiwo virus 01	97195	246	GCA_002827745.1	KX008963	Phycodnaviridae	Raphidovirus	Heterosigma akashiwo	Heterokonta/Raphidophyceae	heterokont algae	y	icosahedral			full

### Sheet: Green algae
Table S2	Green algal species analyzed for the presence of ACRs and CCRs (see Figure SX): taxonomy and data sources (strais: accessions). References are provided for data sources other than MMETSP (doi:10.1371/journal.pbio.1001889) and 1KP (doi:10.1186/2047-217X-3-17). Original species identifications are provided in parenthesis when different.
	Species	Comments on taxonomy	Clade1	Clade2	Clade3	JGI genomes	NCBI genomes	NCBI SAGs	1KP transcriptomes	JGI transcriptomes	MMETSP transcriptomes	NCBI transcriptomes (SRA)	NCBI transcriptomes (TSA)	Other transcriptomes
1	Scherffelia dubia		Chlorophyta	Chlorodendrophyceae					CCAC 0019 (M0795): FMVB
2	Scourfieldia sp. M0560/2	Based on rbcL and 18S markers, this strain is related to Chlorodendrophyceae	Chlorophyta	Chlorodendrophyceae					M0560/2: EGNB
3	Tetraselmis astigmatica		Chlorophyta	Chlorodendrophyceae							CCMP880: MMETSP0804
4	Tetraselmis chui		Chlorophyta	Chlorodendrophyceae					UTEX LB 232: HVNO		PLY429: MMETSP0491
5	Tetraselmis cordiformis		Chlorophyta	Chlorodendrophyceae					CCAC 0051 (M1608/1): DUMA
6	Tetraselmis sp. GSL 018		Chlorophyta	Chlorodendrophyceae							GSL018: MMETSP0419
7	Tetraselmis striata		Chlorophyta	Chlorodendrophyceae					PLY443: HHXJ		LANL1001: MMETSP0817, MMETSP0818, MMETSP0819, MMETSP0820
8	Chaetopeltis orbicularis		Chlorophyta	Chlorophyceae	Chaetopeltidales				SAG 21.98: BAZF
9	Aphanochaete repens		Chlorophyta	Chlorophyceae	Chaetophorales				M2226: IJMT
10	Fritschiella tuberosa		Chlorophyta	Chlorophyceae	Chaetophorales				SAG 112.8: VFIV
11	Halofilum salinum	doi:10.11646/phytotaxa.324.1.1	Chlorophyta	Chlorophyceae	Chaetophorales				SAG 1.95: NQYP [Pirula salina]
12	Helicodictyon planctonicum		Chlorophyta	Chlorophyceae	Chaetophorales				UTEX LB 1570: AJAU
13	Stigeoclonium helveticum		Chlorophyta	Chlorophyceae	Chaetophorales				SAG 477-1: JMUI
14	Uronema belkae		Chlorophyta	Chlorophyceae	Chaetophorales				SAG 34.86: RAWF
15	Uronema sp. CCAP 334/1		Chlorophyta	Chlorophyceae	Chaetophorales				CCAP 334/1: ISGT
16	Asteromonas gracilis		Chlorophyta	Chlorophyceae	Chlamydomonadales				CCAC 0049 (M1491): MNPL, NTLE
17	Brachiomonas submarina		Chlorophyta	Chlorophyceae	Chlamydomonadales				CCAC 0069 (M1823): GUBD
18	Carteria crucifera		Chlorophyta	Chlorophyceae	Chlamydomonadales				SAG 8-7a: VIAU
19	Carteria obtusa		Chlorophyta	Chlorophyceae	Chlamydomonadales				SAG 39.84: RUIF
20	Characiochloris sp. AAM3		Chlorophyta	Chlorophyceae	Chlamydomonadales		AAM3: GCA_004335845.1 {doi:10.1016/j.isci.2018.12.035}
21	Chlamydomonas acidophila		Chlorophyta	Chlorophyceae	Chlamydomonadales					SAG 2045: Chlaci {https://genome.jgi.doe.gov/portal/Chlacinscriptome/}
22	Chlamydomonas applanata		Chlorophyta	Chlorophyceae	Chlamydomonadales		NIES-2202: GCA_001662365.1 {doi:10.1007/s10265-014-0644-0}
23	Chlamydomonas asymmetrica		Chlorophyta	Chlorophyceae	Chlamydomonadales		NIES-2207: GCA_001662385.1 {doi:10.1007/s10265-014-0644-0}
24	Chlamydomonas bilatus		Chlorophyta	Chlorophyceae	Chlamydomonadales				SAG 7.72: MULF, OVHR
25	Chlamydomonas cf. sp. CCMP681		Chlorophyta	Chlorophyceae	Chlamydomonadales						CCMP681: MMETSP1180
26	Chlamydomonas chlamydogama		Chlorophyta	Chlorophyceae	Chlamydomonadales						SAG 11-48b: MMETSP1392
27	Chlamydomonas cribrum		Chlorophyta	Chlorophyceae	Chlamydomonadales				SAG 13.72: BCYF
28	Chlamydomonas debaryana		Chlorophyta	Chlorophyceae	Chlamydomonadales		NIES-2212: GCA_001662405.1 {doi:10.1007/s10265-014-0644-0}
29	Chlamydomonas euryale		Chlorophyta	Chlorophyceae	Chlamydomonadales						CCMP219: MMETSP0063
30	Chlamydomonas eustigma		Chlorophyta	Chlorophyceae	Chlamydomonadales		NIES-2499: GCA_002335675.1 {doi:10.1073/pnas.1707072114}
31	Chlamydomonas klinobasis		Chlorophyta	Chlorophyceae	Chlamydomonadales					CCCryo 050-99: Chlkli {https://genome.jgi.doe.gov/portal/ChlkliStandDraft_FD/}
32	Chlamydomonas leiostraca		Chlorophyta	Chlorophyceae	Chlamydomonadales						SAG 11-49: MMETSP1391
33	Chlamydomonas moewusii		Chlorophyta	Chlorophyceae	Chlamydomonadales				SAG 1.98: JRGZ
34	Chlamydomonas noctigama		Chlorophyta	Chlorophyceae	Chlamydomonadales				SAG 36.72: VALZ
35	Chlamydomonas pitschmannii		Chlorophyta	Chlorophyceae	Chlamydomonadales					SAG 14.73: Chlpit {https://genome.jgi.doe.gov/portal/ChlpitEProfiling_FD/}
36	Chlamydomonas reinhardtii		Chlorophyta	Chlorophyceae	Chlamydomonadales		CC-503 cw92 mt+: GCA_000002595.3 {doi:10.1126/science.1143609}
37	Chlamydomonas sp. 3112		Chlorophyta	Chlorophyceae	Chlamydomonadales		3112: GCA_004335865.1 {doi:10.1016/j.isci.2018.12.035}
38	Chlamydomonas sp. 3222		Chlorophyta	Chlorophyceae	Chlamydomonadales		3222: GCA_004335795.1 {doi:10.1016/j.isci.2018.12.035}
39	Chlamydomonas sp. AIC		Chlorophyta	Chlorophyceae	Chlamydomonadales		AIC: GCA_004335895.1 {doi:10.1016/j.isci.2018.12.035}
40	Chlamydomonas sphaeroides		Chlorophyta	Chlorophyceae	Chlamydomonadales		NIES-2242: GCA_001662425.1 {doi:10.1007/s10265-014-0644-0}
41	Chlamydomonas sp. M2762		Chlorophyta	Chlorophyceae	Chlamydomonadales				M2762: TSBQ
42	Chlamydomonas sp. M2779		Chlorophyta	Chlorophyceae	Chlamydomonadales				M2779: AOUJ
43	Chlamydomonas sp. WS3		Chlorophyta	Chlorophyceae	Chlamydomonadales		WS3: GCA_004335755.1 {doi:10.1016/j.isci.2018.12.035}
44	Chlamydomonas sp. WS7		Chlorophyta	Chlorophyceae	Chlamydomonadales		WS7: GCA_004335715.1 {doi:10.1016/j.isci.2018.12.035}
45	Chlorococcum microstigmaticum		Chlorophyta	Chlorophyceae	Chlamydomonadales				SAG 11.43: QRTH
46	Chlorococcum oleofaciens		Chlorophyta	Chlorophyceae	Chlamydomonadales				SAG 30.93: PRIQ
47	Chloromonas oogama		Chlorophyta	Chlorophyceae	Chlamydomonadales				SAG 9.79: IHOI
48	Chloromonas reticulata		Chlorophyta	Chlorophyceae	Chlamydomonadales				SAG 26.86: GDUD, LBRP
49	Chloromonas rosae v. psychrophila		Chlorophyta	Chlorophyceae	Chlamydomonadales				UTEX SNO 47: AJUW
50	Chloromonas sp. AAM2		Chlorophyta	Chlorophyceae	Chlamydomonadales		AAM2: GCA_004335635.1 {doi:10.1016/j.isci.2018.12.035}
51	Chloromonas subdivisa		Chlorophyta	Chlorophyceae	Chlamydomonadales				SAG 67.72: GFUR
52	Chloromonas tughillensis		Chlorophyta	Chlorophyceae	Chlamydomonadales				UTEX SNO 88: UTRE
53	Dunaliella salina		Chlorophyta	Chlorophyceae	Chlamydomonadales		CCAP 19/18: GCA_002284615.1 {doi:10.1128/genomeA.01105-17}		SAG 42.88: RHVC; UTEX LB 200: UKUC
54	Dunaliella sp. M2		Chlorophyta	Chlorophyceae	Chlamydomonadales		M2: GCA_004335885.1 {doi:10.1016/j.isci.2018.12.035}
55	Dunaliella sp. RO		Chlorophyta	Chlorophyceae	Chlamydomonadales		RO: GCA_004335775.1 {doi:10.1016/j.isci.2018.12.035}
56	Dunaliella sp. WIN1		Chlorophyta	Chlorophyceae	Chlamydomonadales		WIN1: GCA_004335645.1 {doi:10.1016/j.isci.2018.12.035}
57	Dunaliella sp. YS1		Chlorophyta	Chlorophyceae	Chlamydomonadales		YS1: GCA_004335685.1 {doi:10.1016/j.isci.2018.12.035}
58	Dunaliella tertiolecta		Chlorophyta	Chlorophyceae	Chlamydomonadales				CCMP364: ZDIZ; UTEX LB 1000: WDWX		CCMP1320: MMETSP1126, MMETSP1127, MMETSP1128
59	Dunaliella viridis dumsii		Chlorophyta	Chlorophyceae	Chlamydomonadales				UTEX LB 1644: SYJM
60	Eudorina elegans		Chlorophyta	Chlorophyceae	Chlamydomonadales				CCAC 0011: RNAT
61	Eudorina sp. 2006-703-Eu-15		Chlorophyta	Chlorophyceae	Chlamydomonadales		2010-623-F1-E2: GCA_003117095.1 {doi:10.1038/s42003-018-0019-5}; 2010-623-F1-E4: GCA_003117195.1 {doi:10.1038/s42003-018-0019-5}
62	Golenkinia longispicula		Chlorophyta	Chlorophyceae	Chlamydomonadales				SAG 73.80: BZSH
63	Gonium pectorale		Chlorophyta	Chlorophyceae	Chlamydomonadales		GCA_001584585.1 {doi:10.1038/ncomms11370}		CCAC 0085: KUJU
64	Haematococcus lacustris		Chlorophyta	Chlorophyceae	Chlamydomonadales		SAG 192.80: GCA_003970955.1 {doi:10.1093/gbe/evy263}
65	Haematococcus pluvialis		Chlorophyta	Chlorophyceae	Chlamydomonadales				CCAC 0055: AGIO, ODXI
66	Haematococcus sp. NG2		Chlorophyta	Chlorophyceae	Chlamydomonadales		NG2: GCA_004335575.1 {doi:10.1016/j.isci.2018.12.035}
67	Hafniomonas reticulata		Chlorophyta	Chlorophyceae	Chlamydomonadales				M0530/1: FXHG
68	Heterochlamydomonas inaequalis		Chlorophyta	Chlorophyceae	Chlamydomonadales				SAG 4.75: IRYH
69	Lobochlamys segnis		Chlorophyta	Chlorophyceae	Chlamydomonadales				SAG 50.84: OFUE
70	Lobomonas rostrata		Chlorophyta	Chlorophyceae	Chlamydomonadales				SAG 45-1: JKKI
71	Neochlorosarcina sp. M2315		Chlorophyta	Chlorophyceae	Chlamydomonadales				M2315: USIX
72	Oogamochlamys gigantea		Chlorophyta	Chlorophyceae	Chlamydomonadales				SAG 44.91: XDLL
73	Pandorina morum		Chlorophyta	Chlorophyceae	Chlamydomonadales				CCAC 0063: RYJX
74	Phacotus lenticularis		Chlorophyta	Chlorophyceae	Chlamydomonadales				SAG 61-1: ZIVZ
75	Polytomella parva		Chlorophyta	Chlorophyceae	Chlamydomonadales						SAG 63-3: MMETSP0052
76	Pteromonas angulosa		Chlorophyta	Chlorophyceae	Chlamydomonadales				M2612: LNIL
77	Pteromonas sp. M2761		Chlorophyta	Chlorophyceae	Chlamydomonadales				M2761: ACRY
78	Spermatozopsis exsultans		Chlorophyta	Chlorophyceae	Chlamydomonadales				M0562: MXDS
79	Spermatozopsis similis		Chlorophyta	Chlorophyceae	Chlamydomonadales				CCAC 0013 (M0563/1): ENAU
80	Stephanosphaera pluvialis		Chlorophyta	Chlorophyceae	Chlamydomonadales				SAG 78-1a: ZLQE
81	Tetrabaena socialis		Chlorophyta	Chlorophyceae	Chlamydomonadales		NIES-571: GCA_002891735.1 {doi:10.1093/molbev/msx332}
82	Vitreochlamys sp. M2074		Chlorophyta	Chlorophyceae	Chlamydomonadales				M2074: QWRA
83	Volvox aureus		Chlorophyta	Chlorophyceae	Chlamydomonadales				M1028: JWGT; M2242: WRSL
84	Volvox carteri		Chlorophyta	Chlorophyceae	Chlamydomonadales		Eve: GCA_000143455.1 {doi:10.1126/science.1188800}
85	Volvox globator		Chlorophyta	Chlorophyceae	Chlamydomonadales				ASW 05075: ISPU
86	Yamagishiella unicocca		Chlorophyta	Chlorophyceae	Chlamydomonadales		2012-1026-YU-F2-1: GCA_003117035.1 {doi:10.1038/s42003-018-0019-5}; 2012-1026-YU-F2-6: GCA_003116995.1 {doi:10.1038/s42003-018-0019-5}
87	Oedogonium cardiacum		Chlorophyta	Chlorophyceae	Oedogoniales				SAG 575-1a: DVYE
88	Oedogonium foveolatum		Chlorophyta	Chlorophyceae	Oedogoniales				UTEX LB 933: SDPC
89	Ankistrodesmus sp. M3332		Chlorophyta	Chlorophyceae	Sphaeropleales				M3332: OTQG
90	Chromochloris zofingiensis		Chlorophyta	Chlorophyceae	Sphaeropleales	SAG 211-14: Chrzof1 {doi:10.1073/pnas.1619928114}
91	Coelastrella sp. M60		Chlorophyta	Chlorophyceae	Sphaeropleales		M60: GCA_001630525.1 {doi:10.1016/j.algal.2017.11.031}
92	Coelastrella sp. UTEX B 3026		Chlorophyta	Chlorophyceae	Sphaeropleales		UTEX B 3026: GCA_002588565.1 {https://www.ncbi.nlm.nih.gov/bioproject/PRJNA401156/}
93	Cylindrocapsa geminella		Chlorophyta	Chlorophyceae	Sphaeropleales				SAG 3.87: DZPJ
94	Desmodesmus armatus		Chlorophyta	Chlorophyceae	Sphaeropleales		SE107: GCA_007449985.2 {doi:10.1128/MRA.00896-19}
95	Messastrum gracile		Chlorophyta	Chlorophyceae	Sphaeropleales		SE-MC4: GCA_008037345.1 {https://www.ncbi.nlm.nih.gov/bioproject/PRJNA550185/}
96	Microspora cf. tumidula		Chlorophyta	Chlorophyceae	Sphaeropleales				ASW 06004 (M1292): FOYQ
97	Monoraphidium neglectum		Chlorophyta	Chlorophyceae	Sphaeropleales		SAG 48.87: GCA_000611645.1 {doi:10.1186/1471-2164-14-926}
98	Monoraphidium sp. 549		Chlorophyta	Chlorophyceae	Sphaeropleales		549: GCA_002814315.1 {https://www.ncbi.nlm.nih.gov/bioproject/PRJNA392383/}
99	Mychonastes homosphaera		Chlorophyta	Chlorophyceae	Sphaeropleales		Chaohu2015: GCA_009193075.1 {https://www.ncbi.nlm.nih.gov/bioproject/PRJNA556117/}
100	Neochloris oleoabundans	Transferred to Ettlia in doi:10.1016/S0003-9365(89)80033-8, but is unrelated to the type species of Ettlia: doi:10.2216/15-015.1	Chlorophyta	Chlorophyceae	Sphaeropleales				UTEX 1185: EEJO
101	Neochloris sp. UTEX LB 1445	Generic affiliation is uncertain	Chlorophyta	Chlorophyceae	Sphaeropleales				UTEX LB 1445: GJIY
102	Pediastrum duplex		Chlorophyta	Chlorophyceae	Sphaeropleales				CCAC 0012 (M0549): NLOM, XKWQ; CCAC 0147: XTON
103	Raphidocelis subcapitata		Chlorophyta	Chlorophyceae	Sphaeropleales		NIES-35: GCA_003203535.1 {doi:10.1038/s41598-018-26331-6}
104	Scenedesmus dimorphus		Chlorophyta	Chlorophyceae	Sphaeropleales				UTEX 746: PZIF
105	Scenedesmus quadricauda		Chlorophyta	Chlorophyceae	Sphaeropleales		GCA_002317545.1 {https://www.ncbi.nlm.nih.gov/bioproject/PRJNA394817/}
106	Scenedesmus sp. ARA		Chlorophyta	Chlorophyceae	Sphaeropleales		ARA: GCA_004335915.1 {doi:10.1016/j.isci.2018.12.035}
107	Scenedesmus vacuolatus		Chlorophyta	Chlorophyceae	Sphaeropleales		SAG 211-15: GCA_004764505.1 {https://www.ncbi.nlm.nih.gov/bioproject/PRJNA498405/}
108	Tetradesmus obliquus		Chlorophyta	Chlorophyceae	Sphaeropleales		GCA_900108755.1 {https://www.ncbi.nlm.nih.gov/bioproject/PRJEB15865/}; DOE0152z: GCA_002149895.1 {https://www.ncbi.nlm.nih.gov/bioproject/PRJNA382816/}
109	Chloroparvula japonica		Chlorophyta	Chloropicophyceae							RCC2339: MMETSP1310
110	Chloropicon laureae	doi:10.1038/s41598-017-12412-5	Chlorophyta	Chloropicophyceae							CCMP2175: MMETSP1470 [Unidentified sp.]; RCC701: MMETSP1453 [Prasinophyceae sp.]; RCC856: MMETSP1311 [Prasinophyceae sp.]
111	Chloropicon mariensis	doi:10.1038/s41598-017-12412-5	Chlorophyta	Chloropicophyceae							RCC998: MMETSP1309 [Prasinophyceae sp.]
112	Chloropicon primus	doi:10.1038/s41598-017-12412-5	Chlorophyta	Chloropicophyceae			CCMP1205: GCA_007859695.1 {https://www.ncbi.nlm.nih.gov/bioproject/PRJNA316521/}		CCMP1205: AYPS		CCMP1205: MMETSP1469 [Unidentified sp.]
113	Chloropicon roscoffensis	doi:10.1038/s41598-017-12412-5	Chlorophyta	Chloropicophyceae							CCMP1998: MMETSP1085 [Pycnococcus sp.]; RCC1871: MMETSP1456 [Prasinophyceae sp.]; RCC2335: MMETSP1312 [Prasinophyceae sp.]
114	Chloropicon sp. RCC3368	doi:10.1038/s41598-017-12412-5	Chlorophyta	Chloropicophyceae							CCMP2111: MMETSP1446 [Prasinophyceae sp.]
115	Leptosira obovata		Chlorophyta	Leptosira					SAG 445-1: ZNUM
116	Crustomastix stigmatica		Chlorophyta	Mamiellophyceae	Dolichomastigales						CCMP3273: MMETSP0803 [Crustomastix stigmata]
117	Dolichomastix tenuilepis		Chlorophyta	Mamiellophyceae	Dolichomastigales				M1680: XOAL		CCMP3274: MMETSP0033
118	Bathycoccus prasinos		Chlorophyta	Mamiellophyceae	Mamiellales		RCC1105: GCA_002220235.1 {doi:10.1186/gb-2012-13-8-r74}		SCCAP K-0417: MCPK		BCC99000: MMETSP0933; CCMP1898: MMETSP1399; RCC716: MMETSP1460
119	Bathycoccus sp. C1023	SAG	Chlorophyta	Mamiellophyceae	Mamiellales			C1023: GCA_000259855.1 {doi:10.1111/j.1462-2920.2011.02576.x}
120	Bathycoccus sp. TOSAG39-1	SAG	Chlorophyta	Mamiellophyceae	Mamiellales			TOSAG39-1: GCA_900128745.1 {doi:10.1038/srep37900}
121	Mantoniella antarctica		Chlorophyta	Mamiellophyceae	Mamiellales						SL-175: MMETSP1106
122	Mantoniella beaufortii	doi:10.1111/jpy.12932	Chlorophyta	Mamiellophyceae	Mamiellales						RCC2288: MMETSP1326 [Mamiellaceae sp.]
123	Mantoniella sp. CCMP1436		Chlorophyta	Mamiellophyceae	Mamiellales						CCMP1436: MMETSP1468
124	Mantoniella squamata		Chlorophyta	Mamiellophyceae	Mamiellales				CCAP 1965/1: QXSZ
125	Micromonas bravo	doi:10.1016/j.protis.2017.09.002	Chlorophyta	Mamiellophyceae	Mamiellales						CCAC 1681: MMETSP1401 [Micromonas pusilla]; CCMP1646: MMETSP1080 [Micromonas sp.]
126	Micromonas commoda	doi:10.1016/j.protis.2017.09.002	Chlorophyta	Mamiellophyceae	Mamiellales		RCC299: GCA_000090985.2 {doi:10.1126/science.1167222}				CCMP1723: MMETSP1403 [Micromonas pusilla]; CCMP494: MMETSP1404 [Micromonas pusilla]; CS-222: MMETSP1393 [Micromonas sp.]; NEPCC29: MMETSP1082 [Micromonas sp.], MMETSP1386 [Micromonas sp.]; RCC451: MMETSP1400 [Micromonas sp.]; RCC472: MMETSP1084 [Micromonas sp.], MMETSP1387 [Micromonas sp.]
127	Micromonas polaris	doi:10.1016/j.protis.2017.09.002	Chlorophyta	Mamiellophyceae	Mamiellales						CCMP2099: MMETSP0802 [Micromonas sp.], MMETSP1390 [Micromonas sp.]; RCC2306: MMETSP1327
128	Micromonas pusilla	doi:10.1016/j.protis.2017.09.002	Chlorophyta	Mamiellophyceae	Mamiellales		CCMP1545: GCA_000151265.1 {doi:10.1126/science.1167222}				RCC1614: MMETSP1402
129	Micromonas sp. ASP10-01a	MAG	Chlorophyta	Mamiellophyceae	Mamiellales		GCA_001430725.1 {https://www.ncbi.nlm.nih.gov/bioproject/PRJNA276743/}
130	Ostreococcus lucimarinus		Chlorophyta	Mamiellophyceae	Mamiellales		CCE9901: GCA_000092065.1 {doi:10.1073/pnas.0611046104}				clade-A-BCC118000: MMETSP0939
131	Ostreococcus mediterraneus		Chlorophyta	Mamiellophyceae	Mamiellales						clade-D-RCC1107: MMETSP0938; clade-D-RCC1621: MMETSP0930; clade-D-RCC2572: MMETSP0929; clade-D-RCC2573: MMETSP0936; clade-D-RCC2593: MMETSP0937; clade-D-RCC2596: MMETSP0932
132	Ostreococcus tauri		Chlorophyta	Mamiellophyceae	Mamiellales		RCC1115: GCA_002158475.1 {https://genome.jgi.doe.gov/portal/OsttauRCC1115_FD}; RCC4221: GCA_000214015.2 {doi:10.1186/1471-2164-15-1103, doi:10.1073/pnas.0604795103}
133	Monomastix opisthostigma		Chlorophyta	Mamiellophyceae	Monomastigales				CCAC 0206 (M2844/1): BTFM
134	Nephroselmis olivacea		Chlorophyta	Nephroselmidophyceae					CCAC 0105: MMKU
135	Nephroselmis pyriformis		Chlorophyta	Nephroselmidophyceae					CCMP717: ISIM		CCMP717: MMETSP0034
136	Prasinococcus capsulatus		Chlorophyta	Palmophyllophyceae					CCMP1194: XMCL		CCMP1194: MMETSP0941
137	Prasinoderma coloniale		Chlorophyta	Palmophyllophyceae					CCMP1413: HYHN		CCMP1413: MMETSP0806
138	Prasinoderma singularis		Chlorophyta	Palmophyllophyceae							RCC927: MMETSP1315
139	Prasinoderma sp. NBRC 102842		Chlorophyta	Palmophyllophyceae					NBRC 102842: XJGM
140	Pedinomonas minor		Chlorophyta	Pedinophyceae					SAG 1965-3: RRSV
141	Pedinomonas tuberculata		Chlorophyta	Pedinophyceae					CCAP 1965/2: PUAN
142	Picocystis salinarum		Chlorophyta	Picocystophyceae					CCMP1897: TGNL		CCMP1897: MMETSP0807, MMETSP1159
143	Picocystis sp. ML		Chlorophyta	Picocystophyceae			ML: GCA_003665715.1 {https://www.ncbi.nlm.nih.gov/bioproject/PRJNA490491/}
144	Pseudoscourfieldia marina		Chlorophyta	Pycnococcaceae					SCCAP K-0017: JMTE
145	Pycnococcus provasolii		Chlorophyta	Pycnococcaceae					CCMP1203: MXEZ		RCC2336: MMETSP1316; RCC251: MMETSP1472; RCC733: MMETSP1471; RCC931: MMETSP1459
146	Cymbomonas sp. M3265		Chlorophyta	Pyramimonadophyceae					M3265: XIVI
147	Cymbomonas tetramitiformis		Chlorophyta	Pyramimonadophyceae			PLY_AMNH: GCA_001247695.1 {doi:10.1093/gbe/evv144}							PLY262: CYMBO-Kim {Eunsoo Kim et al, unpublished}
148	Pterosperma sp. CCMP1384		Chlorophyta	Pyramimonadophyceae							CCMP1384: MMETSP1438
149	Pyramimonas amylifera		Chlorophyta	Pyramimonadophyceae							CCMP720: MMETSP1081
150	Pyramimonas melkonianii	Species affiliation according to Charles J. O'Kelly and Stuart D. Sym (pers. comm.), see doi:10.1111/j.1440-1835.1995.tb00002.x	Chlorophyta	Pyramimonadophyceae							CCMP722: MMETSP1169 [Pyramimonas obovata]
151	Pyramimonas parkeae		Chlorophyta	Pyramimonadophyceae					CCAC 0082 (M1663/1): TNAW		CCMP726: MMETSP0058, MMETSP0059
152	Pyramimonas sp. CCMP2087		Chlorophyta	Pyramimonadophyceae							CCMP2087: MMETSP1445
153	Pyramimonas tychotreta		Chlorophyta	Pyramimonadophyceae								RS-11: PRJNA342459-36897 {https://www.ncbi.nlm.nih.gov/bioproject/PRJNA342459}
154	Auxenochlorella protothecoides		Chlorophyta	Trebouxiophyceae	Chlorellales		710: GCA_000733215.1 {doi:10.1186/1471-2164-15-582}; UTEX 2341: GCA_002154875.1 {https://www.ncbi.nlm.nih.gov/bioproject/PRJNA362700}; UTEX 25: GCA_003709365.1 {https://www.ncbi.nlm.nih.gov/bioproject/PRJNA476562/}
155	Auxenochlorella pyrenoidosa		Chlorophyta	Trebouxiophyceae	Chlorellales		FACHB-9: GCA_001430745.1 {doi:10.1104/pp.15.01174}
156	Chlorella minutissima		Chlorophyta	Trebouxiophyceae	Chlorellales				UTEX 2219: MWAN
157	Chlorella sorokiniana		Chlorophyta	Trebouxiophyceae	Chlorellales		1228: GCA_002939045.1 {https://www.ncbi.nlm.nih.gov/bioproject/PRJNA422906/}; 1230: GCA_003130725.1 {https://www.ncbi.nlm.nih.gov/bioproject/PRJNA422912/}; 1412: GCA_003116155.1 {https://www.ncbi.nlm.nih.gov/bioproject/PRJNA422905/}; 1602: GCA_002245835.2 {doi:10.1111/tpj.13789}
158	Chlorella sp. A99		Chlorophyta	Trebouxiophyceae	Chlorellales		GCA_003063905.1 {https://www.ncbi.nlm.nih.gov/bioproject/PRJNA412448/}
159	Chlorella sp. ArM0029B		Chlorophyta	Trebouxiophyceae	Chlorellales		ArM0029B: GCA_002896455.3 {https://www.ncbi.nlm.nih.gov/bioproject/PRJNA214256/}
160	Chlorella sp. CH2018		Chlorophyta	Trebouxiophyceae	Chlorellales		CH2018: GCA_009928355.1 {https://www.ncbi.nlm.nih.gov/bioproject/PRJNA551084/}
161	Chlorella sp. KRBP		Chlorophyta	Trebouxiophyceae	Chlorellales		KRBP: GCA_004335735.1 {doi:10.1016/j.isci.2018.12.035}
162	Chlorella variabilis		Chlorophyta	Trebouxiophyceae	Chlorellales		NC64A: GCA_000147415.1 {doi:10.1105/tpc.110.076406}
163	Chlorella vulgaris		Chlorophyta	Trebouxiophyceae	Chlorellales		NJ-7: GCA_009720205.1 {https://www.ncbi.nlm.nih.gov/bioproject/PRJNA542208/}; UMT-M1: GCA_008119945.1 {https://www.ncbi.nlm.nih.gov/bioproject/PRJNA550188/}; UTEX 259: GCA_009720215.1 {https://www.ncbi.nlm.nih.gov/bioproject/PRJNA542209/}; UTEX 395: GCA_001021125.1 {doi:10.3389/fbioe.2018.00037}
164	Helicosporidium sp. ATCC 50920		Chlorophyta	Trebouxiophyceae	Chlorellales		ATCC 50920: GCA_000690575.1 {doi:10.1371/journal.pgen.1004355}
165	Micractinium conductrix		Chlorophyta	Trebouxiophyceae	Chlorellales		SAG 241.80: GCA_002245815.2 {doi:10.1111/tpj.13789}
166	Nannochloris atomus		Chlorophyta	Trebouxiophyceae	Chlorellales				SAG 14.87: MFYC
167	Nannochloris sp. RS		Chlorophyta	Trebouxiophyceae	Chlorellales		RS: GCA_004335565.1 {doi:10.1016/j.isci.2018.12.035}
168	Nannochloris sp. X1		Chlorophyta	Trebouxiophyceae	Chlorellales		X1: GCA_004335555.1 {doi:10.1016/j.isci.2018.12.035}
169	Parachlorella kessleri		Chlorophyta	Trebouxiophyceae	Chlorellales		NIES-2152: GCA_001598975.1 {doi:10.1186/s13068-016-0424-2}		SAG 10.80: AKCR
170	Prototheca bovis		Chlorophyta	Trebouxiophyceae	Chlorellales		SAG 2021: GCA_003612995.1 {doi:10.1038/s41598-018-32992-0}
171	Prototheca ciferrii		Chlorophyta	Trebouxiophyceae	Chlorellales		SAG 2063: GCA_003613005.1 {doi:10.1038/s41598-018-32992-0}
172	Prototheca cutis		Chlorophyta	Trebouxiophyceae	Chlorellales		JCM 15793: GCA_002897115.1 {doi:10.1038/s41598-017-18378-8}
173	Prototheca stagnorum		Chlorophyta	Trebouxiophyceae	Chlorellales		JCM 9641: GCA_002794665.1 {doi:10.1038/s41598-017-18378-8}
174	Prototheca wickerhamii		Chlorophyta	Trebouxiophyceae	Chlorellales		HMC1: GCA_003255715.1 {https://www.ncbi.nlm.nih.gov/assembly/GCA_003255715.1}		SAG 263-11: BILC
175	Botryococcus braunii		Chlorophyta	Trebouxiophyceae	Choricystis clade		Showa: GCA_002005505.1 {https://phytozome.jgi.doe.gov/Bbraunii}		UTEX 2441: ETGN
176	Botryococcus sudeticus		Chlorophyta	Trebouxiophyceae	Choricystis clade				UTEX 2629: VJDZ
177	Botryococcus terribilis		Chlorophyta	Trebouxiophyceae	Choricystis clade				ASW 05049: QYXY
178	Coccomyxa pringsheimii		Chlorophyta	Trebouxiophyceae	Choricystis clade				SAG 216-7: GXBM
179	Coccomyxa sp. LA000219		Chlorophyta	Trebouxiophyceae	Choricystis clade		LA000219: GCA_000812005.1 {https://www.ncbi.nlm.nih.gov/bioproject/PRJNA269066/}
180	Coccomyxa subellipsoidea		Chlorophyta	Trebouxiophyceae	Choricystis clade		C-169: GCA_000258705.1 {doi:10.1186/gb-2012-13-5-r39}
181	Microthamnion kuetzingianum		Chlorophyta	Trebouxiophyceae	Microthamniales				CCAC 0054 (M0423): DXNY, ZDOF
182	Prasiola crispa		Chlorophyta	Trebouxiophyceae	Prasiola clade				SAG 43.96: WCLV				GFTS00000000.1 {doi:10.3389/fmolb.2017.00089}
183	Stichococcus bacillaris		Chlorophyta	Trebouxiophyceae	Prasiola clade		P1: GCA_010646915.1 {https://www.ncbi.nlm.nih.gov/bioproject/PRJNA596012/}		CCAC 0076 (M1897/1): WXRI
184	Stichococcus sp. RCC 1054		Chlorophyta	Trebouxiophyceae	Prasiola clade						RCC1054: MMETSP1473
185	Asterochloris sp. Cgr/DA1pho		Chlorophyta	Trebouxiophyceae	Trebouxiales	Cgr/DA1pho: Astpho2 {doi:10.1186/s12864-019-5629-x}
186	Trebouxia arboricola		Chlorophyta	Trebouxiophyceae	Trebouxiales				SAG 219-1a: NKXU
187	Trebouxia gelatinosa		Chlorophyta	Trebouxiophyceae	Trebouxiales		GCA_000818905.1 {https://www.ncbi.nlm.nih.gov/bioproject/PRJNA263654/}
188	Trebouxia sp. A1-2		Chlorophyta	Trebouxiophyceae	Trebouxiales		A1-2: GCA_008636185.1 {https://www.ncbi.nlm.nih.gov/bioproject/PRJNA464168/}
189	Trebouxia sp. TZW2008		Chlorophyta	Trebouxiophyceae	Trebouxiales		TZW2008: GCA_002118135.1 {doi:10.1099/mic.0.000461}
190	Chloroidium sp. CF		Chlorophyta	Trebouxiophyceae	Watanabea clade		CF: GCA_004335625.1 {doi:10.1016/j.isci.2018.12.035}
191	Chloroidium sp. JM		Chlorophyta	Trebouxiophyceae	Watanabea clade		JM: GCA_004335615.1 {doi:10.1016/j.isci.2018.12.035}
192	Symbiochloris reticulata		Chlorophyta	Trebouxiophyceae	Watanabea clade	Spain: Dicre1 {https://phycocosm.jgi.doe.gov/Dicre1/}
193	Trebouxiophyceae sp. KSI-1		Chlorophyta	Trebouxiophyceae	Watanabea clade		KSI-1: GCA_003568905.1 {doi:10.1128/MRA.01185-18}
194	Eremosphaera viridis		Chlorophyta	Trebouxiophyceae					M0511b: MNCB
195	Geminella sp. SAG 20.84		Chlorophyta	Trebouxiophyceae					SAG 20.84: PFUD
196	Picochlorum costavermella		Chlorophyta	Trebouxiophyceae			RCC4223: GCA_011316045.1 {doi:10.1093/gbe/evy167}
197	Picochlorum oklahomensis		Chlorophyta	Trebouxiophyceae							CCMP2329: MMETSP1161
198	Picochlorum sp. BH-2019		Chlorophyta	Trebouxiophyceae			NREL1: GCA_009650465.1 {doi:10.1038/s42003-019-0620-2}
199	Picochlorum sp. 'celeri'		Chlorophyta	Trebouxiophyceae			GCA_010909725.1 {https://www.ncbi.nlm.nih.gov/bioproject/PRJNA598876/}
200	Picochlorum sp. RCC 944		Chlorophyta	Trebouxiophyceae							RCC944: MMETSP1330
201	Picochlorum sp. SENEW3		Chlorophyta	Trebouxiophyceae			SENEW3: GCA_000876415.1 {doi:10.1111/1462-2920.12541}
202	Picochlorum sp. 'soloecismus' DOE 101		Chlorophyta	Trebouxiophyceae			DOE 101: GCA_002818215.1 {https://www.ncbi.nlm.nih.gov/bioproject/PRJNA418600/}
203	Bryopsis plumosa		Chlorophyta	Ulvophyceae	Bryopsidales				KU 272: JTIG
204	Caulerpa lentillifera		Chlorophyta	Ulvophyceae	Bryopsidales	Caulen1 {doi:10.1093/dnares/dsz002}
205	Codium fragile		Chlorophyta	Ulvophyceae	Bryopsidales				KU 654: GYBH
206	Cephaleuros virescens		Chlorophyta	Ulvophyceae	Trentepohliales				SAG 28.93: YDCQ
207	Trentepohlia annulata		Chlorophyta	Ulvophyceae	Trentepohliales				SAG 20.94: NATT
208	Acrosiphonia sp. SAG 127.80		Chlorophyta	Ulvophyceae	Ulotrichales				SAG 127.80: JIWJ
209	Ignatius tetrasporus		Chlorophyta	Ulvophyceae	Ulotrichales				UTEX 2012: KADG
210	Planophila laetevirens	doi:10.11646/phytotaxa.324.1.1	Chlorophyta	Ulvophyceae	Ulotrichales				SAG 2008: CBNG; SAG 32.98: LETF [Planophila terrestris]
211	Desmochloris halophila		Chlorophyta	Ulvophyceae	Ulvales				UTEX 2073: KSFK [Chlorosarcinopsis halophila]
212	Ochlochaete sp. CCMP2390		Chlorophyta	Ulvophyceae	Ulvales				CCMP2390: CQQP
213	Percursaria percursa		Chlorophyta	Ulvophyceae	Ulvales				M1835: OAEZ
214	Ulva compressa	doi:10.1111/jpy.12804	Chlorophyta	Ulvophyceae	Ulvales		wild-type: GCA_900538255.1 [Ulva mutabilis] {https://www.ncbi.nlm.nih.gov/bioproject/PRJEB25750/}
215	Ulva prolifera		Chlorophyta	Ulvophyceae	Ulvales		GCA_004138255.1 {https://www.ncbi.nlm.nih.gov/bioproject/PRJNA484545/}
216	Ulvella endozoica	doi:10.2216/11-067.1	Chlorophyta	Ulvophyceae	Ulvales				UTEX B2352: OQON [Entocladia endozoica]
217	Blastophysa cf. rhizopus		Chlorophyta	Ulvophyceae					M3368 (BEA 0074B): VHIJ
218	Bolbocoleon piliferum		Chlorophyta	Ulvophyceae					CCMP2371: LSHT
219	Cladophora glomerata		Chlorophyta	Ulvophyceae					CPCC 13: VBLH
220	Halochlorococcum marinum		Chlorophyta	Ulvophyceae					SAG 10.90: ALZF
221	Oltmannsiellopsis viridis		Chlorophyta	Ulvophyceae					NIES 360: PZBH, QJYX
222	Chara braunii		Streptophyta	Charophyceae			S276: GCA_003427395.1 {doi:10.1016/j.cell.2018.06.033}
223	Chara vulgaris		Streptophyta	Charophyceae					M3183: MWXT
224	Chlorokybus atmophyticus		Streptophyta	Chlorokybophyceae					A1-2: AZZW
225	Chaetosphaeridium globosum		Streptophyta	Coleochaetophyceae					M1311 (CCAC 0044): DRGY
226	Coleochaete irregularis		Streptophyta	Coleochaetophyceae					UTEX LB 2790: QPDY
227	Coleochaete scutata		Streptophyta	Coleochaetophyceae					SAG 110.80M (M1311): VQBJ
228	Marchantia polymorpha		Streptophyta	Embryophytes			Tak-1: GCA_003032435.1 {doi:10.1016/j.cell.2017.09.030}
229	Physcomitrella patens		Streptophyta	Embryophytes			Gransden 2004: GCA_000002425.2 {doi:10.1126/science.1150646}
230	Selaginella moellendorffii		Streptophyta	Embryophytes			GCA_000143415.2 {doi:10.1126/science.1203810}
231	Entransia fimbriata		Streptophyta	Klebsormidiophyceae					UTEX LB 2353: BFIK
232	Interfilum paradoxum		Streptophyta	Klebsormidiophyceae					SAG 338-1: FPCO
233	Klebsormidium nitens		Streptophyta	Klebsormidiophyceae			NIES-2285: GCA_000708835.1 {doi:10.1038/ncomms4978}
234	Klebsormidium subtile		Streptophyta	Klebsormidiophyceae					M1894/1 (CCAC 0119): FQLP
235	Mesostigma viride		Streptophyta	Mesostigmatophyceae			NIES 296: GCA_004000685.1 {https://www.ncbi.nlm.nih.gov/bioproject/PRJDB7683/}		SAG 50-1: KYIO
236	Spirotaenia minuta		Streptophyta	Spirotaenia					M2661: NNHQ
237	Spirotaenia sp. CCAC 0214		Streptophyta	Spirotaenia					CCAC 0214: TPHT
238	Bambusina borreri		Streptophyta	Zygnematophyceae	Desmidiales				CCAC 0045 (M1320): QWFV
239	Closterium lunula		Streptophyta	Zygnematophyceae	Desmidiales				M2156: DRFX
240	Cosmarium broomei		Streptophyta	Zygnematophyceae	Desmidiales				M2075/1 (CCAC 0143): HIDG
241	Cosmarium granatum		Streptophyta	Zygnematophyceae	Desmidiales				CCAC 0137 (M2127/1): MNNM
242	Cosmarium ochthodes		Streptophyta	Zygnematophyceae	Desmidiales				ASW 07133: HJVM; M1384: STKJ
243	Cosmarium subtumidum		Streptophyta	Zygnematophyceae	Desmidiales				M3067: WDGV
244	Cosmarium tinctum		Streptophyta	Zygnematophyceae	Desmidiales				M2301: BHBK
245	Cosmocladium cf. constrictum		Streptophyta	Zygnematophyceae	Desmidiales				ASW 07118 (M1361): RQFE
246	Desmidium aptogonum		Streptophyta	Zygnematophyceae	Desmidiales				ASW 07112: DFDS
247	Euastrum affine		Streptophyta	Zygnematophyceae	Desmidiales				ASW 07012: GYRP
248	Gonatozygon kinahanii		Streptophyta	Zygnematophyceae	Desmidiales				M2935: KEYW
249	Micrasterias fimbriata		Streptophyta	Zygnematophyceae	Desmidiales				ASW 07026 (M1188): MCHJ
250	Onychonema laeve		Streptophyta	Zygnematophyceae	Desmidiales				CCAC 0151 (M2246/1): GGWH
251	Penium exiguum		Streptophyta	Zygnematophyceae	Desmidiales				CCAC 0142 (M2159/1): YSQT
252	Penium margaritaceum		Streptophyta	Zygnematophyceae	Desmidiales				SAG 22.82: AEKF
253	Phymatodocis nordstedtiana		Streptophyta	Zygnematophyceae	Desmidiales				SVCK 327: RPQV
254	Pleurotaenium trabecula		Streptophyta	Zygnematophyceae	Desmidiales				CCAC 0163: MOYY
255	Staurastrum sebaldi		Streptophyta	Zygnematophyceae	Desmidiales				M1129: ISHC
256	Staurodesmus convergens		Streptophyta	Zygnematophyceae	Desmidiales				M2558: WCQU
257	Staurodesmus omearii		Streptophyta	Zygnematophyceae	Desmidiales				M0751: RPRU
258	Xanthidium antilopaeum		Streptophyta	Zygnematophyceae	Desmidiales				M1229: GBGT
259	Spirogyra sp. M1810		Streptophyta	Zygnematophyceae	Spirogyra-Spirogonium clade				M1810: HAOX
260	Cylindrocystis brebissonii		Streptophyta	Zygnematophyceae	Zygnema clade				M2213: YOXI; M2853: RPGL
261	Cylindrocystis cushleckae		Streptophyta	Zygnematophyceae	Zygnema clade				M2158: JOJQ
262	Cylindrocystis sp. M3015		Streptophyta	Zygnematophyceae	Zygnema clade				M3015: VAZE
263	Mesotaenium braunii		Streptophyta	Zygnematophyceae	Zygnema clade				M2214: WSJO
264	Mesotaenium caldariorum		Streptophyta	Zygnematophyceae	Zygnema clade				SAG 648-1: HKZW
265	Mesotaenium endlicherianum		Streptophyta	Zygnematophyceae	Zygnema clade				SAG 12.97: WDCW
266	Mesotaenium kramstae		Streptophyta	Zygnematophyceae	Zygnema clade				UTEX LB 1025: NBYP
267	Mougeotia sp. CCAC 0197		Streptophyta	Zygnematophyceae	Zygnema clade				CCAC 0197 (M2332/1): ZRMT
268	Nucleotaenium eifelense		Streptophyta	Zygnematophyceae	Zygnema clade				M3006: KMNX
269	Planotaenium ohtanii		Streptophyta	Zygnematophyceae	Zygnema clade				M2697: SNOX
270	Zygnema sp. M1384-WGMD		Streptophyta	Zygnematophyceae	Zygnema clade				M1384: WGMD
271	Zygnemopsis sp. CCAP 699 1		Streptophyta	Zygnematophyceae	Zygnema clade				CCAP 699/1: MFZO
272	Netrium digitus		Streptophyta	Zygnematophyceae					M1322/1 (CCAC 0148): FFGR
273	Roya obtusa		Streptophyta	Zygnematophyceae					M2403: XRTZ
