## Supplementary material for "Lateral gene transfer of anion-conducting channelrhodopsins between green algae and giant viruses": Suppl. File 5

### Sheet: Fig. 2
2a	Action Spectra	wavelength (nm)	PymeACR1											vPyACR_21821
	(rel. Photocurrent)	390	0.568	0.448	0.51	0.456	0.52	0.584	0.622	0.673	0.607	0.542		0.396	0.264	0.233		0.582	0.274	0.516
		400	0.381	0.373	0.298	0.284	0.272	0.325	0.319	0.311	0.308	0.279		0.325	0.335	0.211	0.286	0.421	0.265	0.426
		410	0.324	0.323	0.235	0.222	0.234	0.299	0.303	0.335	0.258	0.285		0.404	0.366	0.29	0.43	0.351	0.352	0.594
		420	0.345	0.348	0.259	0.241	0.256	0.323	0.298	0.314	0.282	0.286		0.489	0.523	0.456	0.381	0.367	0.383	0.347
		430	0.422	0.497	0.264	0.335	0.351	0.388	0.404	0.463	0.343	0.371		0.477	0.562	0.442	0.409	0.374	0.469	0.543
		440	0.512	0.423	0.392	0.354	0.381	0.422	0.466	0.402	0.447	0.371		0.633	0.643	0.486	0.6	0.534	0.555	0.615
		450	0.619	0.523	0.464	0.401	0.508	0.512	0.468	0.588	0.57	0.499		0.834	0.722	0.654	0.86	0.76	0.717	0.6
		460	0.729	0.552	0.604	0.583	0.599	0.621	0.61	0.554	0.598	0.697		0.856	0.829	0.921	0.868	0.906	0.83	0.913
		470	0.874	0.728	0.702	0.787	0.746	0.778	0.818	0.628	0.613	0.743		0.994	0.952	0.975	0.803	0.85	0.846	0.907
		480	0.876	0.734	0.792	0.85	0.833	0.747	0.947	0.727	1	0.801		0.959	0.943	1	0.89	0.897	0.864	0.903
		490	0.932	0.888	0.837	0.818	0.894	0.799	0.929	0.838	0.774	0.896		1	0.978	0.954	0.845	1	1	1
		500	1	1	0.954	0.806	0.995	0.873	1	1	0.896	0.926		0.952	1	0.987	1	0.93	0.964	0.959
		510	0.99	0.934	1	1	1	1	0.96	0.775	0.896	1		0.816	0.848	0.737	0.743	0.69	0.806	0.85
		520	0.899	0.822	0.895	0.936	0.924	0.805	0.897	0.885	0.92	0.901		0.718	0.628	0.619	0.699	0.617	0.613	0.816
		530	0.759	0.683	0.803	0.763	0.777	0.807	0.713	0.68	0.757	0.686		0.405	0.412	0.405	0.629	0.401	0.342	0.443
		540	0.539	0.527	0.544	0.579	0.533	0.591	0.533	0.535	0.516	0.537		0.303	0.238	0.31	0.192	0.231	0.244	0.373
		550	0.339	0.278	0.338	0.366	0.357	0.412	0.339	0.259	0.486	0.307		0.283	0.102	0.47	0.23	0.133	0.095	0.186
		560	0.186	0.101	0.213	0.32	0.185	0.22	0.167	0.383	0.201	0.175		0.13	0.077	0.174	0.147	0.155	0.017	0.206
		570	0.092	0.265	0.096	0.156	0.089	0.149	0.115	0.251	0.051	0.078		0.075	0.034	0.226	0.191	0.251	0.052	0.061
		580	0.051	0.14	0.05	0.132	0.04	0.134	0.068	0.139	0.163	0.056		0.242	0.062	0.17	0.141	0.085	-0.001	0.093
		590	0.017	0.144	0.028	0.119	0.028	0.071	0.051	0.129	0.089	0.022		-0.001	0.047	0.111	0.053	0.161	0.031	0.073
		600	0.011	0.065	0.019	0.247	0.021	0.026	0.052	0.136	0.167	0.033		0.228	0.016	0.289	0.13	0.077	0.0005957	0.051
		610	-0.003	0.182	0.025	0.106	0.011	0.077	0.057	0.045	0.115	0.025		0.101	0.01	0.131	0.162	0.187	0.004	0.012
		620	0.005	0.077	0.029	0.072	0.011	0.131	0.029	0.252	0.085	0.045		0.208	-0.003	0.185	0.151	0.118	0.055	0.033
		630	0.005	0.066	0.023	0.19	0.011	0.091	0.038	0.281	0.085	0.015		0.05	0.023	0.202	0.069	0.047	-0.003	0.036
		640	0.009	0.158	0.017	0.064	0.013	0.084	0.047	0.142	0.097	0.014		0.109	0.043	0.188	0.187	0.173	0.012	0.088
		650	0.007	0.077	0.031	0.033	0.016	0.059	0.036	0.22	0.05	0.013		0.205	0.033	0.205	0.298	0.203	-0.027	0.077
		660	0.005	0.158	0.038	0.135	0.006	0.077	0.027	0.132	0.159	0.028		0.068	0.014	0.213	0.209	0.256	0.022	0.046
		670	0.011	0.108	0.02	0.114	0.005	0.142	0.037	0.298	0.108	0.037		0.076	0.062	0.257	0.112	0.184	0.016	0.085
		680	0.012	0.13	0.053	0.143	0.011	0.044	0.052	0.091	0.16	0.04		0.215	0.031	0.146	0.162	0.077	-0.005	0.037
																										95 % Confidence interval of the mean
2a Inset	Maximal sensitivity	Construct																				N	Mean	Std. dev.	SEM	lower bound	upper bound
	(nm)	PymeACR1	498.009	501.528	505.648	507.783	504.14	503.861	500.76	503.202	504.11	501.928										10	503.097	2.715	0.859	501.155	505.039
		vPyACR_21821	486.709	485.926	483.593	489.4	485.846	487.362	487.397													7	486.605	1.786	0.675	484.953	488.256
2d	IV relationship		150 mM Cl		10 mM Cl
	PymeACR1	E hold (mV)	Mean	SEM	Mean	SEM
	(rel. Photocurrent)	-80	-1	9.027e-18	-1.111	0.055
	single values see	-60	-0.68	0.008	-0.781	0.041
	below	-40	-0.417	0.005	-0.558	0.029
		-20	-0.179	0.003	-0.376	0.021
		0	0.032	0.003	-0.243	0.013
		20	0.222	0.007	-0.146	0.008
		40	0.407	0.013	-0.071	0.004
			150 mM Cl		10 mM Cl
	vPyACR_21821	E hold (mV)	Mean	SEM	Mean	SEM
	(rel. Photocurrent)	-80	-1	7.953e-18	-0.667	0.057
	single values see	-60	-0.597	0.023	-0.428	0.032
	below	-40	-0.347	0.017	-0.255	0.02
		-20	-0.135	0.008	-0.18	0.016
		0	0.021	0.004	-0.11	0.011
		20	0.177	0.01	-0.058	0.005
		40	0.332	0.022	-0.036	0.008
																										95 % Confidence interval of the mean
																						N	Mean	Std. dev.	SEM	lower bound	upper bound
2e	D_E_rev	PymeACR1	80 mM Cl	17.027	16.816	17.459	18.637	16.481	17.732	16.892	16.368	17.246	16.993									10	17.165	0.661	0.209	16.692	17.638
	(mV)		10 mM Cl	65.094	66.308	60.359	62.614	56.828	63.174	63.809	60.933	50.691	57.335	60.405	64.556	66.296	68.968	60.635	64.658	63.817		17	62.146	4.34	1.053	59.914	64.377
			NMG	8.793	6.616	5.313	4.872	7.101	6.082	11.77	7.925	6.371	7.693	6.636	7.506	7.059	7.156					14	7.207	1.662	0.444	6.247	8.166
			Br	-13.439	-15.392	-14.56	-18.082	-16.398	-11.085	-15.204	-13.859	-13.808	-13.608	-10.861	-12.037							12	-14.028	2.107	0.608	-15.366	-12.689
			NO3	-30.393	-27.728	-26.411	-26.102	-23.363	-24.627	-32.303	-24.644	-27.923	-33.263	-25.084	-25.084							12	-27.244	3.197	0.923	-29.275	-25.212
																										95 % Confidence interval of the mean
																						N	Mean	Std. dev.	SEM	lower bound	upper bound
		vPyACR_21821	80 mM Cl	18.72	20.726	17.348	17.492	15.966	18.107	13.064	11.917											8	16.667	2.926	1.035	14.221	19.114
			10 mM Cl	45.216	57.578	63.51	81.011	53.342	89.123	104.768	63.991	77.945	112.875	80.677	96.082	81.25	75.053	75.053				15	77.165	18.752	4.842	66.78	87.55
			NMG	-0.73	2.213	4.926	1.145	-1.086	3.179	-1.047	0.523	0.151	0.021	1.799	4.583	3.492	-2.472	-7.975	-7.975	-7.975		17	-0.425	4.138	1.004	-2.553	1.702
			Br	-9.99	-10.869	-9.515	-6.774	-9.165	-10.036	-12.691	-12.691											8	-10.217	1.935	0.684	-11.834	-8.599
			NO3	-14.71	-17.161	-13.677	-21.774	-18.375	-25.159	-25.159												7	-19.431	4.704	1.778	-23.781	-15.08
																										95 % Confidence interval of the mean
																						N	Mean	Std. dev.	SEM	lower bound	upper bound
2f	Photocurrent Amplitudes	PymeACR1	80 mM Cl	1.281	1.288	1.445	1.015	1.136	1.254	1.123	1.275	1.062	0.894									10	1.177	0.162	0.051	1.062	1.293
	(rel. Photocurrent)		10 mM Cl	0.875	0.963	1.144	1.277	1.45	1.271	1.248	1.188	0.675	1.474	1.328	0.927	1.176	0.966	1.165	0.995	0.767		17	1.111	0.228	0.055	0.994	1.229
			NMG	1.071	0.754	0.713	0.696	0.938	1.005	0.598	1.285	1.201	0.588	0.875	0.858	1.078	0.609					14	0.876	0.228	0.061	0.745	1.008
			Br	0.379	0.339	0.372	0.227	0.608	0.347	0.482	0.309	0.4	0.399	0.31								11	0.379	0.1	0.03	0.312	0.446
			NO3	0.363	0.308	0.161	0.531	0.417	0.379	0.214	0.246	0.293										9	0.324	0.113	0.038	0.237	0.41
																										95 % Confidence interval of the mean
																						N	Mean	Std. dev.	SEM	lower bound	upper bound
		vPyACR_21821	80 mM Cl	0.624	0.88	0.261	1.101	0.923	1.003	0.935	1.283											8	0.876	0.311	0.11	0.616	1.137
			10 mM Cl	0.54	0.233	0.599	0.504	0.543	0.921	0.742	1.033	0.751	0.861	0.761	0.811	0.62	0.417					14	0.667	0.214	0.057	0.543	0.79
			NMG	0.451	0.787	0.972	0.6	0.575	0.768	0.485	0.391	1.073	0.445	0.595	0.708	0.496	0.566	0.689				15	0.64	0.196	0.051	0.532	0.748
			Br	0.218	0.3	0.372	0.5	0.423	0.441	0.77												7	0.432	0.176	0.066	0.269	0.595
			NO3	0.189	0.132	0.508	0.337	0.533	0.537													6	0.373	0.181	0.074	0.182	0.563
single values used to calculate mean and SEM in Fig. 2d
IV relationship	PymeACR1																													95 % Confidence interval of the mean
(rel. Photocurrent)	150 mM Cl	E hold (mV)																								N	Mean	Std. dev.	SEM	lower bound	upper bound
		-80	-1	-1	-1	-1	-1	-1	-1	-1	-1	-1	-1	-1	-1	-1	-1	-1	-1							17	-1	3.722e-17	9.027e-18	-1	-1
		-60	-0.611	-0.685	-0.663	-0.636	-0.684	-0.68	-0.695	-0.657	-0.73	-0.691	-0.685	-0.71	-0.716	-0.66	-0.704	-0.705	-0.643							17	-0.68	0.031	0.008	-0.696	-0.664
		-40	-0.354	-0.404	-0.406	-0.402	-0.41	-0.4	-0.426	-0.428	-0.444	-0.419	-0.437	-0.435	-0.433	-0.427	-0.428	-0.427	-0.4							17	-0.417	0.021	0.005	-0.428	-0.406
		-20	-0.151	-0.165	-0.188	-0.166	-0.181	-0.178	-0.185	-0.188	-0.191	-0.201	-0.179	-0.187	-0.178	-0.172	-0.187	-0.183	-0.159							17	-0.179	0.013	0.003	-0.185	-0.172
		0	0.02	0.049	-0.0002202	0.015	0.03	0.028	0.029	0.023	0.046	0.047	0.031	0.036	0.047	0.043	0.036	0.035	0.03							17	0.032	0.013	0.003	0.025	0.039
		20	0.171	0.229	0.173	0.191	0.224	0.209	0.228	0.188	0.26	0.26	0.219	0.241	0.251	0.27	0.23	0.234	0.196							17	0.222	0.03	0.007	0.206	0.238
		40	0.318	0.396	0.329	0.331	0.407	0.372	0.416	0.378	0.446	0.43	0.503	0.44	0.453	0.493	0.412	0.425	0.375							17	0.407	0.053	0.013	0.38	0.435
																														95 % Confidence interval of the mean
	10 mM Cl	E hold (mV)																								N	Mean	Std. dev.	SEM	lower bound	upper bound
		-80	-0.875	-0.963	-1.144	-1.277	-1.45	-1.271	-1.248	-1.188	-0.675	-1.474	-1.328	-0.927	-1.176	-0.966	-1.165	-0.995	-0.767							17	-1.111	0.228	0.055	-1.229	-0.994
		-60	-0.585	-0.694	-0.823	-0.927	-1.02	-0.932	-0.922	-0.737	-0.466	-1.003	-0.915	-0.632	-0.878	-0.658	-0.841	-0.706	-0.547							17	-0.781	0.167	0.041	-0.867	-0.695
		-40	-0.423	-0.494	-0.583	-0.636	-0.732	-0.639	-0.668	-0.533	-0.318	-0.756	-0.649	-0.449	-0.624	-0.461	-0.598	-0.512	-0.413							17	-0.558	0.121	0.029	-0.62	-0.496
		-20	-0.262	-0.345	-0.407	-0.443	-0.498	-0.434	-0.459	-0.399	-0.198	-0.492	-0.427	-0.312	-0.419	-0.33	-0.393	-0.352	-0.227							17	-0.376	0.088	0.021	-0.421	-0.331
		0	-0.169	-0.223	-0.266	-0.291	-0.319	-0.264	-0.304	-0.231	-0.13	-0.318	-0.292	-0.197	-0.266	-0.21	-0.248	-0.233	-0.17							17	-0.243	0.055	0.013	-0.271	-0.215
		20	-0.104	-0.139	-0.161	-0.174	-0.183	-0.167	-0.184	-0.14	-0.078	-0.198	-0.159	-0.118	-0.16	-0.125	-0.143	-0.141	-0.108							17	-0.146	0.032	0.008	-0.163	-0.129
		40	-0.055	-0.072	-0.081	-0.089	-0.075	-0.085	-0.095	-0.068	-0.02	-0.08	-0.074	-0.061	-0.084	-0.069	-0.067	-0.073	-0.055							17	-0.071	0.017	0.004	-0.08	-0.062
	vPyACR_21821																													95 % Confidence interval of the mean
	150 mM Cl	E hold (mV)																								N	Mean	Std. dev.	SEM	lower bound	upper bound
		-80	-1	-1	-1	-1	-1	-1	-1	-1	-1	-1	-1	-1	-1	-1	-1	-1	-1	-1	-1	-1	-1	-1		22	-1	3.73e-17	7.953e-18	-1	-1
		-60	-0.669	-0.294	-0.628	-0.646	-0.663	-0.611	-0.325	-0.646	-0.671	-0.613	-0.669	-0.634	-0.658	-0.657	-0.568	-0.651	-0.57	-0.503	-0.619	-0.501	-0.708	-0.625		22	-0.597	0.106	0.023	-0.644	-0.55
		-40	-0.381	-0.262	-0.264	-0.289	-0.372	-0.367	-0.323	-0.178	-0.392	-0.358	-0.351	-0.473	-0.373	-0.384	-0.327	-0.365	-0.321	-0.326	-0.282	-0.326	-0.317	-0.595		22	-0.347	0.081	0.017	-0.383	-0.311
		-20	-0.154	-0.111	-0.084	-0.127	-0.146	-0.111	-0.074	-0.106	-0.147	-0.156	-0.152	-0.227	-0.165	-0.158	-0.11	-0.13	-0.108	-0.168	-0.104	-0.116	-0.188	-0.121		22	-0.135	0.035	0.008	-0.15	-0.119
		0	0.032	0.022	0.004	0.028	0.032	0.029	0.021	0.008	0.041	0.019	0.023	0.025	0.019	0.03	0.006	0.055	0.055	0.02	-0.012	0.022	-0.021	0.013		22	0.021	0.018	0.004	0.013	0.029
		20	0.202	0.146	0.047	0.185	0.195	0.18	0.137	0.185	0.273	0.184	0.159	0.194	0.182	0.206	0.179	0.237	0.234	0.171	0.112	0.125	0.157	0.214		22	0.177	0.047	0.01	0.156	0.198
		40	0.354	0.238	0.114	0.32	0.358	0.319	0.314	0.289	0.499	0.328	0.281	0.578	0.33	0.36	0.295	0.407	0.459	0.411	0.2	0.276	0.216	0.357		22	0.332	0.101	0.022	0.287	0.377
																														95 % Confidence interval of the mean
	10 mM Cl	E hold (mV)																								N	Mean	Std. dev.	SEM	lower bound	upper bound
		-80	-0.54	-0.233	-0.599	-0.504	-0.543	-0.921	-0.742	-1.033	-0.751	-0.861	-0.761	-0.811	-0.62	-0.417										14	-0.667	0.214	0.057	-0.79	-0.543
		-60	-0.389	-0.138	-0.429	-0.35	-0.337	-0.438	-0.362	-0.59	-0.507	-0.629	-0.512	-0.494	-0.433	-0.385										14	-0.428	0.121	0.032	-0.498	-0.358
		-40	-0.162	-0.087	-0.238	-0.226	-0.293	-0.268	-0.28	-0.284	-0.368	-0.166	-0.352	-0.31	-0.293	-0.237										14	-0.255	0.077	0.02	-0.299	-0.21
		-20	-0.112	-0.067	-0.134	-0.14	-0.183	-0.135	-0.224	-0.201	-0.24	-0.299	-0.229	-0.217	-0.188	-0.149										14	-0.18	0.061	0.016	-0.215	-0.145
		0	-0.04	-0.029	-0.083	-0.087	-0.099	-0.119	-0.13	-0.149	-0.148	-0.166	-0.144	-0.135	-0.115	-0.102										14	-0.11	0.04	0.011	-0.134	-0.087
		20	-0.033	-0.02	-0.047	-0.046	-0.052	-0.057	-0.067	-0.073	-0.083	-0.073	-0.078	-0.077	-0.064	-0.042										14	-0.058	0.019	0.005	-0.069	-0.047
		40	-0.003	-0.009	-0.023	-0.03	-0.016	-0.04	-0.05	-0.058	-0.035	-0.131	-0.038	-0.03	-0.032	-0.011										14	-0.036	0.031	0.008	-0.054	-0.018

### Sheet: Fig. S6
S6a	Maximal sensitivity (nm)
	Single point values	Construct
		PymeACR1	498.009	501.528	505.648	507.783	504.14	503.861	500.76	503.202	504.11	501.928
		vPyACR_21821	486.709	485.926	483.593	489.4	485.846	487.362	487.397
	Estimation statistics	control_group	test_group	control_N	test_N	effect_size	is_paired	difference	ci_width	ci_lower_limit	ci_upper_limit	pvalue_welch	statistic_welch	pvalue_students_t	statistic_students_t	pvalue_mann_whitney	statistic_mann_whitney
		PymeACR1	vPyACR_21821	10	7	mean difference	false	-16.492	0.95	-18.498	-14.485	1.801e-10	15.101	5.026e-10	14.019	0.0007603	70
S6b	Photocurrent amplitude (pA)	150 mM Cl outside
	Single point values	Construct
		PymeACR1	127.325	194.299	798.721	269.257	909.159	68.636	717.273	25.186	123.196	51.983	21.504	251.809	509.319	178.398	134.109	2151.16	34.153
		vPyACR_21821	27.399	103.033	64.147	188.001	201.723	75.989	81.394	56.893	4.288	64.637	11.024	49.941	84.474	5.755	138.177	41.128	7.47	7.575	64.704	13.706	7.927
	Estimation statistics	control_group	test_group	control_N	test_N	effect_size	is_paired	difference	ci_width	ci_lower_limit	ci_upper_limit	pvalue_welch	statistic_welch	pvalue_students_t	statistic_students_t	pvalue_mann_whitney	statistic_mann_whitney
		PymeACR1	vPyACR_21821	17	21	mean difference	false	-324.329	0.95	-750.434	-154.065	0.024	2.484	0.009	2.763	0.002	286
S6c	Measured E_rev versus calculated Nernst potential	PymeACR1	[Cl]ex (mM)																							N	Mean	Std. dev.	SEM	lower bound	upper bound
	(mV)		150	-2.377	-4.561	0.023	-1.651	-2.833	-2.703	-2.697	-2.202	-3.866	-3.79	-2.99	-3.2	-4.203	-4.028	-3.194	-3.211	-3.196						17	-2.981	1.08	0.262	-3.536	-2.426
			80	14.324	14.119	15.257	14.771	13.281	13.528	12.864	13.175	14.035	13.797													10	13.915	0.744	0.235	13.383	14.447
			10	62.717	61.747	60.382	60.963	53.995	60.471	61.112	58.731	46.825	53.545	57.415	61.357	62.093	64.94	57.441	61.447	60.621						17	59.165	4.333	1.051	56.937	61.393
																														95 % Confidence interval of the mean
																										N	Mean	Std. dev.	SEM	lower bound	upper bound
		vPyACR_21821	150	-3.28	-0.909	-3.633	-3.556	-4.091	-4.48	-1.443	-4.366	-2.117	-2.643	-1.996	-2.114	-3.205	-1.04	-5.985	-6.774	-2.161	1.875	-3.241	2.531	-1.892		21	-2.596	2.185	0.477	-3.591
			80	17.68	14.741	10.574	15.331	17.841	14.866	15.595	10.025															8	14.582	2.897	1.024	12.16	17.003
			10	41.936	56.669	59.878	77.455	49.252	87.68	100.402	61.874	75.302	110.879	78.564	92.878	75.265	68.279									14	74.022	19.527	5.219	62.748	85.297
		Nernst potential	150	-5.675
			140	-3.92
			130	-2.036
			120	0
			110	2.213
			100	4.637
			90	7.317
			80	10.312
			70	13.708
			60	17.629
			50	22.266
			40	27.941
			30	35.257
			20	45.569
			10	63.198
			5	80.827
S6d	Erev PymeACR1 (mV)	Extracellular Buffer
	Single point values	150 Cl	-2.703	-2.697	-2.202	-3.866	-3.2	-4.203	-4.028	-3.194	-3.211	-3.196
		80 Cl	14.324	14.119	15.257	14.771	13.281	13.528	12.864	13.175	14.035	13.797
		150 Cl	-2.377	-4.561	0.023	-1.651	-2.833	-2.703	-2.697	-2.202	-3.866	-3.79	-2.99	-3.2	-4.203	-4.028	-3.194	-3.211	-3.196
		10 Cl	62.717	61.747	60.382	60.963	53.995	60.471	61.112	58.731	46.825	53.545	57.415	61.357	62.093	64.94	57.441	61.447	60.621
		150 Cl	-4.561	0.023	-2.833	-2.703	-2.697	-2.202	-3.866	-3.79	-2.99	-3.2	-4.203	-4.028	-3.194	-3.196
		NMDG	4.233	6.639	2.48	2.169	4.404	3.88	7.905	4.135	3.381	4.494	2.432	3.478	3.865	3.959
		150 Cl	-1.651	-2.703	-2.697	-2.202	-3.866	-3.79	-2.99	-4.203	-4.028	-3.194	-3.211	-3.196
		Br	-15.09	-18.095	-17.257	-20.284	-20.263	-14.875	-18.194	-18.062	-17.836	-16.802	-14.072	-15.234
		150 Cl	-1.651	-2.703	-2.697	-2.202	-3.866	-3.79	-2.99	-4.203	-4.028	-3.194	-3.211
		NO3	-32.044	-30.431	-29.108	-28.304	-27.228	-28.417	-35.293	-28.847	-31.951	-36.457	-28.295
	Estimation statistics	control_group	test_group	control_N	test_N	effect_size	is_paired	difference	ci_width	ci_lower_limit	ci_upper_limit	pvalue_wilcoxon	statistic_wilcoxon	pvalue_paired_students_t	statistic_paired_students_t
		150 Cl	80 Cl	10	10	mean difference	true	17.165	0.95	16.861	17.68	0.005	0	2.962e-14	-82.179
		150 Cl	10 Cl	17	17	mean difference	true	62.146	0.95	59.851	63.899	0.0002931	0	3.737e-20	-59.042
		150 Cl	NMDG	14	14	mean difference	true	7.207	0.95	6.531	8.334	0.0009815	0	5.222e-10	-16.225
		150 Cl	Br	12	12	mean difference	true	-14.028	0.95	-15.247	-12.945	0.002	0	1.152e-10	23.065
		150 Cl	NO3	11	11	mean difference	true	-27.44	0.95	-29.574	-25.814	0.003	0	8.487e-11	27.776
S6e	Erev vPyACR_21821 (mV)	Extracellular Buffer
	Single point values	150 Cl	-1.04	-5.985	-6.774	-2.161	1.875	-3.241	2.531	-1.892
		80 Cl	17.68	14.741	10.574	15.331	17.841	14.866	15.595	10.025
		150 Cl	-3.28	-0.909	-3.633	-3.556	-4.091	-1.443	-4.366	-2.117	-2.643	-1.996	-2.114	-3.205	-5.985	-6.774
		10 Cl	41.936	56.669	59.878	77.455	49.252	87.68	100.402	61.874	75.302	110.879	78.564	92.878	75.265	68.279
		150 Cl	-3.633	-3.556	-4.091	-4.48	-1.443	-4.366	-2.117	-2.643	-1.996	-2.114	-3.205	-5.985	-6.774	-2.161	1.875
		NMDG	-4.363	-1.343	0.836	-3.335	-2.529	-1.187	-3.163	-2.12	-1.845	-2.093	-1.406	-1.402	-3.282	-4.634	-6.1
		150 Cl	-2.643	-2.114	-3.205	-5.985	-6.774	-3.241	2.531
		Br	-12.633	-12.983	-12.72	-12.759	-15.939	-13.277	-10.16
		150 Cl	-2.643	-2.114	-5.985	-6.774	-3.241	2.531
		NO3	-17.353	-19.275	-19.662	-28.548	-21.616	-22.627
	Estimation statistics	control_group	test_group	control_N	test_N	effect_size	is_paired	difference	ci_width	ci_lower_limit	ci_upper_limit	pvalue_wilcoxon	statistic_wilcoxon	pvalue_paired_students_t	statistic_paired_students_t
		150 Cl	80 Cl	8	8	mean difference	true	16.668	0.95	14.477	18.381	0.012	0	8.633e-07	-16.11
		150 Cl	10 Cl	14	14	mean difference	true	77.316	0.95	67.539	87.634	0.0009815	0	1.533e-09	-14.873
		150 Cl	NMDG	15	15	mean difference	true	0.582	0.95	-1.287	1.883	0.256	40	0.495	-0.7
		150 Cl	Br	7	7	mean difference	true	-9.863	0.95	-11.044	-8.546	0.018	0	6.518e-06	14.585
		150 Cl	NO3	6	6	mean difference	true	-18.476	0.95	-22.286	-15.794	0.028	0	0.0001409	10.411
S6f	Photocurrent amplitude (pA)	PymeACR1
	Single point values	Extracellular Buffer
		150 Cl	68.636	717.273	25.186	123.196	251.809	509.319	178.398	134.109	2151.16	34.153
		80 Cl	87.929	924.18	36.388	125.029	285.965	638.676	200.274	171.003	2284.59	30.526
		150 Cl	127.325	194.299	798.721	269.257	909.159	68.636	717.273	25.186	123.196	51.983	21.504	251.809	509.319	178.398	134.109	2151.16	34.153
		10 Cl	111.423	187.186	913.973	343.944	1317.87	87.246	894.87	29.922	83.167	76.646	28.555	233.391	599.15	172.297	156.208	2139.5	26.189
		150 Cl	194.299	798.721	909.159	68.636	717.273	25.186	123.196	51.983	21.504	251.809	509.319	178.398	134.109	34.153
		NMDG	208.179	601.898	648.393	47.8	672.449	25.323	73.701	66.793	25.829	147.999	445.517	153.127	144.53	20.796
		150 Cl	269.257	68.636	717.273	123.196	51.983	21.504	509.319	178.398	134.109	2151.16	34.153
		Br	102.045	23.247	266.811	27.97	31.617	7.465	245.327	55.069	53.609	858.373	10.578
		150 Cl	269.257	717.273	123.196	51.983	21.504	509.319	178.398	134.109	2151.16
		NO3	97.694	220.739	19.867	27.62	8.962	193.26	38.177	32.996	629.905
	Estimation statistics	control_group	test_group	control_N	test_N	effect_size	is_paired	difference	ci_width	ci_lower_limit	ci_upper_limit	pvalue_wilcoxon	statistic_wilcoxon	pvalue_paired_students_t	statistic_paired_students_t
		150 Cl	80 Cl	10	10	mean difference	true	59.132	0.95	25.421	112.122	0.009	2	0.028	-2.618
		150 Cl	10 Cl	17	17	mean difference	true	49.18	0.95	14.274	131.457	0.124	44	0.08	-1.869
		150 Cl	NMDG	14	14	mean difference	true	-52.529	0.95	-111.043	-21.299	0.026	17	0.034	2.373
		150 Cl	Br	11	11	mean difference	true	-234.261	0.95	-609.032	-96.8	0.003	0	0.065	2.075
		150 Cl	NO3	9	9	mean difference	true	-320.775	0.95	-820.105	-131.126	0.008	0	0.077	2.026
S6g	Photocurrent amplitude (pA)	vPyACR_21821
	Single point values	Extracellular Buffer
		150 Cl	5.755	138.177	41.128	7.47	7.575	64.704	13.706	7.927
		80 Cl	3.59	121.636	10.75	8.221	6.993	64.894	12.813	10.169
		150 Cl	27.399	103.033	64.147	188.001	201.723	81.394	56.893	4.288	64.637	11.024	49.941	84.474	138.177	41.128
		10 Cl	14.785	23.988	38.402	94.714	109.608	74.954	42.234	4.43	48.569	9.496	37.996	68.526	85.632	17.156
		150 Cl	64.147	188.001	201.723	75.989	81.394	56.893	4.288	64.637	11.024	49.941	84.474	138.177	41.128	7.47	7.575
		NMDG	28.954	147.88	195.982	45.602	46.812	43.68	2.078	25.255	11.831	22.235	50.281	97.84	20.392	4.225	5.221
		150 Cl	64.637	49.941	84.474	138.177	41.128	64.704	13.706
		Br	14.06	14.996	31.392	69.089	17.392	28.56	10.547
		150 Cl	64.637	49.941	138.177	41.128	64.704	13.706
		NO3	12.203	6.578	70.206	13.859	34.501	7.363
	Estimation statistics	control_group	test_group	control_N	test_N	effect_size	is_paired	difference	ci_width	ci_lower_limit	ci_upper_limit	pvalue_wilcoxon	statistic_wilcoxon	pvalue_paired_students_t	statistic_paired_students_t
		150 Cl	80 Cl	8	8	mean difference	true	-5.922	0.95	-16.247	-0.136	0.263	10	0.189	1.455
		150 Cl	10 Cl	14	14	mean difference	true	-31.841	0.95	-53.825	-18.154	0.001	1	0.003	3.59
		150 Cl	NMDG	15	15	mean difference	true	-21.906	0.95	-29.069	-13.629	0.0008053	1	0.0001056	5.333
		150 Cl	Br	7	7	mean difference	true	-38.676	0.95	-52.505	-22.832	0.018	0	0.003	4.755
		150 Cl	NO3	6	6	mean difference	true	-37.931	0.95	-52.985	-21.707	0.028	0	0.008	4.319

### Sheet: Fig. S7
S7a	Action spectra	wavelength (nm)
	(rel. Photocurrent)	400	0.163	0.243	0.172	0.192	0.298	0.197	0.242	0.227	0.201
		410	0.198	0.202	0.265	0.19	0.219	0.202	0.211	0.052	0.149
		420	0.298	0.253	0.278	0.204	0.266	0.235	0.244	0.254	0.256
		430	0.331	0.302	0.369	0.295	0.359	0.286	0.479	0.308	0.3
		440	0.365	0.3	0.384	0.359	0.382	0.301	0.455	0.393	0.421
		450	0.533	0.447	0.432	0.463	0.511	0.507	0.527	0.46	0.491
		460	0.674	0.48	0.502	0.587	0.626	0.553	0.648	0.479	0.638
		470	0.68	0.663	0.679	0.707	0.718	0.726	0.715	0.702	0.73
		480	0.91	0.696	0.772	0.799	0.873	0.817	0.82	0.794	0.759
		490	0.85	0.796	0.805	0.886	0.959	0.901	0.922	0.789	0.853
		500	0.877	0.875	1	1	0.993	1	0.959	0.905	0.968
		510	1	1	0.976	0.959	1	0.982	1	1	1
		520	0.992	0.834	0.948	0.982	0.965	0.959	0.989	0.879	0.904
		530	0.761	0.767	0.83	0.808	0.813	0.784	0.722	0.919	0.811
		540	0.6	0.591	0.573	0.613	0.646	0.547	0.617	0.669	0.581
		550	0.464	0.385	0.489	0.433	0.441	0.412	0.467	0.539	0.411
		560	0.291	0.311	0.271	0.263	0.286	0.289	0.516	0.32	0.279
		570	0.26	0.086	0.171	0.141	0.167	0.145	0.238	0.157	0.143
		580	0.118	0.195	0.145	0.086	0.114	0.066	0.189	0.212	0.094
		590	0.093	0.122	0.12	0.05	0.065	0.065	0.049	0.085	0.046
		600	0.016	0.097	0.046	0.046	0.047	0.058	-0.082	0.072	0.031
		610	0.075	0.082	0.046	0.011	0.038	-0.002	-0.027	0.11	0.087
		620	0.104	0.096	0.052	0.041	0.024	0.029	0.127	0.1	0.048
		630	0.135	0.161	0.038	0.01	0.053	0.019	0.019	0.035	0.006
		640	0.086	0.114	0.052	0.056	0.003	0.012	0.084	0.091	0.042
		650	0.059	0.041	0.037	0.038	0.049	0.016	0.185	0.054	0.006
		660	0.053	0.109	0.085	0.027	0.02	0.041	-0.005	0.067	0.056
		670	0.011	0.022	0.09	0.023	0.063	0.032	0.047	0.088	0.041
		680	0.034	-0.041	0.055	0.032	0.029	0.001	0.137	0.137	0.018
																95 % Confidence interval of the mean
	Maximal sensitivity											N	Mean	Std. dev.	SEM	lower bound	upper bound
	nm	507.814	510.077	509.7	508.857	506.917	507.579	506.988	512.488	507.104		9	508.614	1.868	0.623	507.178	510.049
S7c	IV relationship
	(rel. Photocurrent)		150 mM Cl		10 mM Cl
	single values see	E hold (mV)	Mean	SEM	Mean	SEM
	supplement sheet	-80	-1	0	-0.893	0.029
		-60	-0.662	0.014	-0.623	0.022
		-40	-0.415	0.006	-0.441	0.021
		-20	-0.189	0.009	-0.295	0.013
		0	0.026	0.01	-0.19	0.01
		20	0.25	0.018	-0.112	0.007
		40	0.497	0.035	-0.061	0.004
S7c Inset	Erev	Extracellular Buffer
	Single point values	150 Cl	0.451	-3.108	-3.628	-3.146
		10 Cl	66.136	57.171	94.262	57.358
	Estimation Stats	control_group	test_group	control_N	test_N	effect_size	is_paired	difference	ci_width	ci_lower_limit	ci_upper_limit	pvalue_permutation	pvalue_wilcoxon	statistic_wilcoxon	pvalue_paired_students_t	statistic_paired_students_t
		150 mM	10 mM	4	4	mean difference	true	71.09	0.95	61.687	97.89	0	0.068	0	0.004	-7.881
single values used to calculate mean and SEM in Fig. S7c												95 % Confidence interval of the mean
IV relationship	150 mM Cl	E hold (mV)						N	Mean	Std. dev.	SEM	lower bound	upper bound
(rel. Photocurrent)		-80	-1	-1	-1	-1		4	-1	0	0	-1	-1
		-60	-0.672	-0.667	-0.622	-0.688		4	-0.662	0.028	0.014	-0.707	-0.617
		-40	-0.418	-0.416	-0.398	-0.425		4	-0.415	0.011	0.006	-0.433	-0.396
		-20	-0.21	-0.187	-0.167	-0.192		4	-0.189	0.018	0.009	-0.217	-0.161
		0	-0.005	0.034	0.037	0.036		4	0.026	0.02	0.01	-0.006	0.058
		20	0.197	0.274	0.254	0.276		4	0.25	0.037	0.018	0.192	0.309
		40	0.399	0.548	0.493	0.548		4	0.497	0.07	0.035	0.385	0.609
												95 % Confidence interval of the mean
	10 mM Cl	E hold (mV)						N	Mean	Std. dev.	SEM	lower bound	upper bound
		-80	-0.949	-0.93	-0.825	-0.866		4	-0.893	0.057	0.029	-0.984	-0.802
		-60	-0.622	-0.677	-0.571	-0.621		4	-0.623	0.043	0.022	-0.691	-0.554
		-40	-0.445	-0.494	-0.392	-0.432		4	-0.441	0.042	0.021	-0.508	-0.374
		-20	-0.289	-0.328	-0.268	-0.294		4	-0.295	0.025	0.013	-0.335	-0.255
		0	-0.172	-0.217	-0.181	-0.191		4	-0.19	0.019	0.01	-0.221	-0.159
		20	-0.106	-0.13	-0.098	-0.115		4	-0.112	0.014	0.007	-0.134	-0.091
		40	-0.06	-0.06	-0.072	-0.053		4	-0.061	0.008	0.004	-0.074	-0.049
